# Modular Derivation and Unbiased Single-cell Analysis of Regional Human Hindbrain And Spinal Neurons Enables Discovery of Nuanced Transcriptomic Patterns along Developmental Axes

**DOI:** 10.1101/2021.10.14.464440

**Authors:** Nisha R. Iyer, Junha Shin, Stephanie Cuskey, Yucheng Tian, Noah R. Nicol, Tessa E. Doersch, Sunnie Grace McCalla, Sushmita Roy, Randolph S. Ashton

**Affiliations:** Wisconsin Institute for Discovery, University of Wisconsin-Madison; Department of Biomedical Engineering, University of Wisconsin-Madison; Department of Biostatistics and Medical Informatics, University of Wisconsin-Madison

## Abstract

Our inability to derive the vast neuronal diversity of the posterior central nervous system (pCNS) using human pluripotent stem cells (hPSCs) poses a major impediment to understanding human neurodevelopment and disease in the hindbrain and spinal cord. Here we establish a modular differentiation paradigm that recapitulates patterning along both the rostrocaudal (R/C) and dorsoventral (D/V) axes of the pCNS, enabling derivation of any neuronal phenotype with discrete regional specificity. First, neuromesodermal progenitors (NMPs) with discrete Hox profiles are efficiently converted to pCNS progenitors (pCNSPs). Then by tuning D/V signaling, pCNSPs are directed to ventral Shh-dependent MNs (MNs) and locomotor interneurons (INs) or dorsal TGF-β-dependent proprioceptive INs and TGF-β-independent sensory INs. We applied D/V protocols to NMPs spanning the R/C axis for expansive single-cell RNA-sequencing (scRNAseq) analysis. By implementing a novel computational pipeline comprising sparse non-negative matrix factorization, consensus clustering, and combinatorial gene expression pattern identification, we detect hundreds of transcriptional markers within region-specific neuronal phenotypes, enabling discovery of gene expression patterns along the developmental axes. These findings highlight the potential of these resources to advance a mechanistic understanding of pCNS development, expand the potential and accuracy of *in vitro* models, and inform novel regenerative therapeutic strategies.
