## Supplementary material for "Modular Derivation and Unbiased Single-cell Analysis of Regional Human Hindbrain And Spinal Neurons Enables Discovery of Nuanced Transcriptomic Patterns along Developmental Axes": Table S1

### Sheet: A.Sample cardinal combination
Identity	ALL	H24_dN	H48_dN	H72_dN	H120_dN	H168_dN	H216_dN	H216R_dN	H24_vN	H48_vN	H72_vN	H120_vN	H168_vN	H216_vN	H216R_vN
DRG	714	2	15	32	155	45	218	180	1	1	6	7	6	13	33
RP	218	0	0	0	0	0	8	209	1	0	0	0	0	0	0
dI1/dI2/dI3	707	16	46	32	40	135	373	26	1	0	7	13	9	2	7
dI1	3416	8	8	28	395	1100	1813	64	0	0	0	0	0	0	0
dI2	2339	89	31	24	49	877	1095	129	3	5	1	4	1	10	21
dA3	2163	592	387	240	446	15	397	84	1	0	0	1	0	0	0
dA3/dI3	458	107	87	64	97	8	71	17	0	1	0	1	0	4	1
dI3	3292	88	231	116	496	105	282	1941	5	0	7	6	5	3	7
dI4/dI5/dI6	225	58	45	52	5	1	2	47	2	0	1	3	0	1	8
dI4/dI6	4002	802	563	1569	449	28	63	496	5	5	3	1	1	1	16
dB2	211	134	50	15	4	0	0	1	2	0	0	2	0	0	3
dI5	3776	971	1797	755	49	6	7	179	2	0	2	2	1	3	2
dI6	219	21	51	78	0	0	0	48	0	0	0	0	0	0	21
V0/V1	83	0	0	0	0	0	0	0	9	7	12	12	1	12	30
V0	134	42	6	34	0	0	1	10	8	3	0	2	1	9	18
V1	94	5	0	0	0	0	2	29	27	7	0	3	3	6	12
V2a	4410	5	1	4	2	0	1	38	723	900	791	496	71	357	1021
V2b	607	0	0	0	0	0	0	28	163	178	153	64	7	11	3
5HTN	57	0	0	0	0	0	0	0	23	16	12	5	0	1	0
sMN	4147	0	0	0	0	0	3	3	46	33	402	757	948	1024	931
vMN	5463	0	0	0	0	0	0	0	10	12	103	219	412	3420	1287
V3	416	0	0	0	0	0	0	20	22	20	163	117	9	42	23
FP	409	2	0	0	0	2	2	15	142	65	68	31	15	42	25
Other	9399	376	407	435	474	315	1248	1353	725	1185	702	434	316	713	716
Identity	ALL	H24_dN	H48_dN	H72_dN	H120_dN	H168_dN	H216_dN	H216R_dN	H24_vN	H48_vN	H72_vN	H120_vN	H168_vN	H216_vN	H216R_vN
Sample total	46959	3318	3725	3478	2661	2637	5586	4917	1921	2438	2433	2180	1806	5674	4185
Identified Total	37560	2942	3318	3043	2187	2322	4338	3564	1196	1253	1731	1746	1490	4961	3469
% Identified	0.799847	0.886679	0.890738	0.874928	0.821871	0.880546	0.776584	0.724832	0.622592	0.513946	0.711467	0.800917	0.825028	0.874339	0.828913

### Sheet: B.Cluster cardinal combination
Identity	ALL	C1	C2	C3	C4	C5	C6	C7	C8	C9	C10	C11	C12	C13	C14	C15	C16	C17	C18	C19	C20	C21	C22	C23	C24	C25
DRG	714	0	8	63	3	0	200	0	38	114	2	0	0	0	5	74	1	0	13	9	27	2	4	0	4	147
RP	218	0	0	0	0	0	0	0	0	0	0	2	0	0	0	0	0	0	0	0	0	0	0	209	7	0
dI1/dI2/dI3	707	1	33	29	40	1	15	0	481	31	20	2	0	0	18	0	0	0	0	10	0	0	8	1	1	16
dI1	3416	0	0	2	0	0	5	1710	13	5	1665	0	0	0	0	0	0	0	0	1	0	0	0	6	1	8
dI2	2339	32	2	4	1	10	58	0	1948	110	12	3	2	2	4	0	0	0	2	15	0	2	22	3	4	103
dA3	2198	0	90	1882	6	0	15	0	37	81	3	1	0	0	0	0	0	0	0	36	0	0	0	3	0	44
dA3/dI3	516	0	70	306	13	0	13	0	7	27	3	1	0	0	0	1	0	0	2	63	0	0	0	0	0	10
dI3	3395	6	360	134	226	0	453	0	97	108	11	0	0	0	12	12	5	0	0	62	1	4	3	23	23	1855
dI4/dI5/dI6	225	42	32	1	41	17	17	0	5	22	1	0	3	1	2	0	0	0	0	4	0	0	8	5	2	22
dI4/dI6	4021	914	32	0	6	2319	82	0	33	133	10	0	0	0	0	0	0	0	0	27	0	1	13	15	3	433
dB2	211	2	120	50	30	0	0	0	2	0	1	0	0	0	1	0	0	0	0	1	1	0	2	0	0	1
dI5	3776	12	1291	23	2204	11	12	0	6	36	0	0	0	0	5	1	0	0	0	11	0	0	3	0	0	161
dI6	219	12	0	0	0	139	1	0	0	0	0	2	0	0	0	0	0	0	0	1	0	0	18	2	0	44
V0/V1	64	0	0	0	0	0	0	0	0	0	0	1	4	0	20	0	0	1	1	0	0	0	37	0	0	0
V0	134	6	33	0	1	1	0	0	3	1	33	0	2	0	19	0	0	0	1	0	0	0	24	0	1	9
V1	94	3	5	0	0	2	2	0	3	1	1	5	1	1	25	0	0	0	0	5	0	0	10	2	19	9
V2a	4410	1	0	1	0	0	38	0	4	49	0	33	2177	13	646	0	0	0	6	56	0	0	1347	33	6	0
V2b	607	0	0	0	0	0	2	0	0	1	0	4	6	557	7	0	0	0	0	1	0	1	0	8	20	0
5HTN	57	0	0	0	0	0	0	0	0	0	0	0	0	53	3	0	0	0	0	1	0	0	0	0	0	0
sMN	4044	0	0	0	0	0	129	0	4	8	0	8	14	10	52	32	1836	945	29	33	16	848	77	1	1	1
vMN	5370	0	0	1	0	0	3	0	0	0	0	7	12	1	12	703	15	143	3171	0	1219	30	53	0	0	0
V3	416	0	0	0	0	0	8	0	3	1	1	46	5	44	239	0	0	0	12	24	1	4	7	0	2	19
FP	409	0	0	0	0	0	5	0	3	3	0	348	26	3	9	0	0	0	0	2	0	0	2	5	3	0
Other	9399	146	263	563	182	314	526	151	425	448	586	404	1440	399	534	81	136	82	285	286	106	98	704	403	206	631
Identity	ALL	C1	C2	C3	C4	C5	C6	C7	C8	C9	C10	C11	C12	C13	C14	C15	C16	C17	C18	C19	C20	C21	C22	C23	C24	C25
Cluster total	46959	1177	2339	3059	2753	2814	1584	1861	3112	1179	2349	867	3692	1084	1613	904	1993	1171	3522	648	1371	990	2342	719	303	3513
Identified Total	37560	1031	2076	2496	2571	2500	1058	1710	2687	731	1763	463	2252	685	1079	823	1857	1089	3237	362	1265	892	1638	316	97	2882
% Identified	0.799847	0.875956	0.887559	0.815953	0.93389	0.888415	0.667929	0.918861	0.863432	0.620017	0.750532	0.534025	0.609967	0.631919	0.66894	0.910398	0.931761	0.929974	0.91908	0.558642	0.922684	0.90101	0.699402	0.439499	0.320132	0.820381

### Sheet: C.Knowledge matrix
Celltypes	DMRT3	EN1	EVX1	GATA3	ISL1	LBX1	LHX1	LHX2	LHX9	LMX1A	LMX1B	MNX1	NKX2-2	PAX2	PHOX2B	POU4F1	PRPH	SHH	SIM1	SOX14	SOX21	TLX3	VSX2
DRG	0	0	0	0	0	0	0	.	0	0	0	0	.	0	.	1	1	.	0	.	.	.	0
DRG.1	0	0	0	0	1	0	0	.	0	0	0	0	.	0	.	1	1	.	0	.	.	.	0
RP	0	0	0	0	0	0	0	.	0	1	0	0	.	0	0	0	0	0	0	.	.	0	0
dI1	0	0	0	0	0	0	0	1	0	0	0	0	.	0	0	0	0	0	0	.	.	0	0
dI1.1	0	0	0	0	0	0	0	0	1	0	0	0	.	0	0	0	0	0	0	.	.	0	0
dI1.2	0	0	0	0	0	0	0	1	1	0	0	0	.	0	0	0	0	0	0	.	.	0	0
dI1.3	0	0	1	0	0	0	0	0	1	0	0	0	.	0	0	0	0	0	0	.	.	0	0
dI1.4	0	0	1	0	0	0	0	1	1	0	0	0	.	0	0	0	0	0	0	.	.	0	0
dI1/dI2/dI3	0	0	0	0	0	0	0	.	0	0	0	0	.	0	0	1	0	.	0	.	.	0	0
dI2	0	0	0	0	0	0	1	.	0	0	0	0	.	0	0	0	0	.	0	.	.	0	0
dI2.1	0	0	0	0	0	0	1	.	0	0	0	0	.	0	0	1	0	.	0	.	.	0	0
dA3	0	0	0	0	0	0	0	.	0	0	0	0	.	0	1	0	0	.	0	.	.	1	0
dA3.1	0	0	0	0	0	0	0	.	0	0	1	0	.	0	1	0	0	.	0	.	.	0	0
dA3.2	0	0	0	0	0	0	0	.	0	0	1	0	.	0	1	0	0	.	0	.	.	1	0
dA3.3	0	0	0	0	0	0	0	.	0	0	1	0	.	0	1	1	0	.	0	.	.	0	0
dA3.4	0	0	0	0	0	0	0	.	0	0	1	0	.	0	1	1	0	.	0	.	.	1	0
dA3/dI3	0	0	0	0	0	0	0	.	0	0	1	0	.	0	0	0	0	.	0	.	.	1	0
dA3/dI3.1	0	0	0	0	0	0	0	.	0	0	0	0	.	0	1	1	0	.	0	.	.	0	0
dA3/dI3.2	0	0	0	0	0	0	0	.	0	0	0	0	.	0	1	1	0	.	0	.	.	1	0
dI3	0	0	0	0	0	0	0	.	0	0	0	0	.	0	0	1	0	.	0	.	.	1	0
dI3.1	0	0	0	0	0	0	0	.	0	0	1	0	.	0	0	1	0	.	0	.	.	0	0
dI3.2	0	0	0	0	0	0	0	.	0	0	1	0	.	0	0	1	0	.	0	.	.	1	0
dI3.3	0	0	0	0	1	0	0	.	0	0	0	0	.	0	0	0	0	.	0	.	.	1	0
dI3.4	0	0	0	0	1	0	0	.	0	0	0	0	.	0	0	1	0	.	0	.	.	0	0
dI3.5	0	0	0	0	1	0	0	.	0	0	0	0	.	0	0	1	0	.	0	.	.	1	0
dI3.6	0	0	0	0	1	0	0	.	0	0	1	0	.	0	0	1	0	.	0	.	.	1	0
dA3/vMN	0	0	0	0	0	0	0	.	0	0	0	0	.	0	1	0	.	0	0	.	.	0	0
dI3/sMN	0	0	0	0	1	0	0	.	0	0	0	0	.	0	0	0	.	0	0	.	.	0	0
dA3/dI3/vMN	0	0	0	0	1	0	0	.	0	0	0	0	.	0	1	0	.	0	0	.	.	0	0
dI4/dI5/dI6	0	0	0	0	0	1	0	.	0	0	0	0	.	0	0	0	0	.	0	.	.	0	0
dI4/dI6	0	0	0	0	0	1	0	.	0	0	0	0	.	1	0	0	0	.	0	.	.	0	0
dI4/dI6.1	0	0	0	0	0	1	1	.	0	0	0	0	.	0	0	0	0	.	0	.	.	0	0
dI4/dI6.2	0	0	0	0	0	1	1	.	0	0	0	0	.	1	0	0	0	.	0	.	.	0	0
V0/V1/dI4/dI6	0	0	0	0	0	0	0	.	0	0	0	0	.	1	0	0	0	.	0	.	.	0	0
V0/V1/dI4/dI6.1	0	0	0	0	0	0	1	.	0	0	0	0	.	1	0	0	0	.	0	.	.	0	0
dB2	0	0	0	0	0	1	0	.	0	0	0	0	.	0	1	0	0	.	0	.	.	0	0
dB2.1	0	0	0	0	0	1	0	.	0	0	0	0	.	0	1	0	0	.	0	.	.	1	0
dB2.2	0	0	0	0	0	1	0	.	0	0	1	0	.	0	1	0	0	.	0	.	.	0	0
dB2.3	0	0	0	0	0	1	0	.	0	0	1	0	.	0	1	0	0	.	0	.	.	1	0
dB2.4	0	0	0	0	0	1	0	.	0	0	0	0	.	0	1	1	0	.	0	.	.	0	0
dB2.5	0	0	0	0	0	1	0	.	0	0	0	0	.	0	1	1	0	.	0	.	.	1	0
dB2.6	0	0	0	0	0	1	0	.	0	0	1	0	.	0	1	1	0	.	0	.	.	0	0
dB2.7	0	0	0	0	0	1	0	.	0	0	1	0	.	0	1	1	0	.	0	.	.	1	0
dI5	0	0	0	0	0	1	0	.	0	0	1	0	.	0	0	0	0	.	0	.	.	0	0
dI5.1	0	0	0	0	0	1	0	.	0	0	1	0	.	0	0	0	0	.	0	.	.	1	0
dI5.2	0	0	0	0	0	1	0	.	0	0	0	0	.	0	0	0	0	.	0	.	.	1	0
dI5.3	0	0	0	0	0	1	0	.	0	0	0	0	.	0	0	1	0	.	0	.	.	0	0
dI5.4	0	0	0	0	0	1	0	.	0	0	0	0	.	0	0	1	0	.	0	.	.	1	0
dI5.5	0	0	0	0	0	1	0	.	0	0	1	0	.	0	0	1	0	.	0	.	.	0	0
dI5.6	0	0	0	0	0	1	0	.	0	0	1	0	.	0	0	1	0	.	0	.	.	1	0
dI6	1	0	0	0	0	0	0	.	0	0	0	0	.	0	0	0	0	.	0	.	.	0	0
dI6.1	1	0	0	0	0	0	0	.	0	0	0	0	.	1	0	0	0	.	0	.	.	0	0
dI6.2	1	0	0	0	0	0	1	.	0	0	0	0	.	0	0	0	0	.	0	.	.	0	0
dI6.3	1	0	0	0	0	0	1	.	0	0	0	0	.	1	0	0	0	.	0	.	.	0	0
dI6.4	1	0	0	0	0	1	0	.	0	0	0	0	.	0	0	0	0	.	0	.	.	0	0
dI6.5	1	0	0	0	0	1	0	.	0	0	0	0	.	1	0	0	0	.	0	.	.	0	0
dI6.6	1	0	0	0	0	1	1	.	0	0	0	0	.	0	0	0	0	.	0	.	.	0	0
dI6.7	1	0	0	0	0	1	1	.	0	0	0	0	.	1	0	0	0	.	0	.	.	0	0
V0/V1/dI4/dI6	.	0	0	0	0	.	0	.	0	0	0	0	.	1	0	0	0	.	0	.	.	0	0
V0/V1/dI4/dI6.1	.	0	0	0	0	.	1	.	0	0	0	0	.	1	0	0	0	.	0	.	.	0	0
V0	.	0	0	0	0	.	0	.	0	0	0	0	.	0	0	0	0	.	0	.	.	0	0
V0.1	.	0	0	0	0	.	0	.	0	0	0	0	.	1	0	0	0	.	0	.	.	0	0
V0.2	.	0	0	0	0	.	1	.	0	0	0	0	.	0	0	0	0	.	0	.	.	0	0
V0.3	.	0	0	0	0	.	1	.	0	0	0	0	.	1	0	0	0	.	0	.	.	0	0
V1	.	0	0	0	0	.	0	.	0	0	0	0	.	0	0	0	0	.	0	.	.	0	0
V1.1	.	0	0	0	0	.	0	.	0	0	0	0	.	1	0	0	0	.	0	.	.	0	0
V1.2	.	0	0	0	0	.	1	.	0	0	0	0	.	0	0	0	0	.	0	.	.	0	0
V1.3	.	0	0	0	0	.	1	.	0	0	0	0	.	1	0	0	0	.	0	.	.	0	0
V2a	0	0	0	0	0	0	0	.	0	0	0	0	.	0	0	0	0	0	0	0	1	0	0
V2a.1	0	0	0	0	0	0	0	.	0	0	0	0	.	0	0	0	0	0	0	1	0	0	0
V2a.2	0	0	0	0	0	0	0	.	0	0	0	0	.	0	0	0	0	0	0	1	1	0	0
V2a.3	0	0	0	0	0	0	0	.	0	0	0	0	.	0	0	0	0	0	0	0	0	0	1
V2a.4	0	0	0	0	0	0	0	.	0	0	0	0	.	0	0	0	0	0	0	0	1	0	1
V2a.5	0	0	0	0	0	0	0	.	0	0	0	0	.	0	0	0	0	0	0	1	0	0	1
V2a.6	0	0	0	0	0	0	0	.	0	0	0	0	.	0	0	0	0	0	0	1	1	0	1
V2b	0	0	0	1	0	0	0	.	0	0	0	0	.	0	0	0	.	0	0	.	.	0	0
5HTN	0	0	0	1	0	0	0	.	0	0	1	0	.	0	0	0	.	0	0	.	.	0	0
sMN	0	0	0	0	0	0	0	.	0	0	0	1	.	0	0	0	.	0	0	.	.	0	0
dI3/sMN	0	0	0	0	1	0	0	.	0	0	0	0	.	0	0	0	.	0	0	.	.	0	0
sMN.1	0	0	0	0	1	0	0	.	0	0	0	1	.	0	0	0	.	0	0	.	.	0	0
dA3/dI3/vMN	0	0	0	0	1	0	0	.	0	0	0	0	.	0	1	0	.	0	0	.	.	0	0
dA3/vMN	0	0	0	0	0	0	0	.	0	0	0	0	.	0	1	0	.	0	0	.	.	0	0
vMN	0	0	0	0	0	0	0	.	0	0	0	1	.	0	1	0	.	0	0	.	.	0	0
vMN.1	0	0	0	0	1	0	0	.	0	0	0	1	.	0	1	0	.	0	0	.	.	0	0
V3	0	0	0	0	0	0	0	.	0	0	0	0	0	0	0	0	0	0	1	.	.	0	0
V3.1	0	0	0	0	0	0	0	.	0	0	0	0	1	0	0	0	0	0	0	.	.	0	0
V3.2	0	0	0	0	0	0	0	.	0	0	0	0	1	0	0	0	0	0	1	.	.	0	0
FP	0	0	0	0	0	0	0	.	0	0	0	0	.	0	0	0	0	1	0	.	.	0	0
