## Supplementary material for "Modular Derivation and Unbiased Single-cell Analysis of Regional Human Hindbrain And Spinal Neurons Enables Discovery of Nuanced Transcriptomic Patterns along Developmental Axes": Table S2

### Sheet: A.Subpopulation_subclusters
Subpopulation	Primary clusters/Samples	Number of cells	Number of subdivison	Subclusters
				C1	C2	C3	C4	C5	C6	C7	C8	C9
FP-cranial MN	C11	867	5	caudal thoracic/rostral lumbar	caudal hindbrain/cervical/rostral thoracic	hindbrain/ cervical	hindbrain	rostral hindbrain/caudal hindbrain/cervical
HB SC Proprioceptive	C3,C6,C7,C8,C10	11965	8	thoracic	cervical/caudal thoracic	cervical/caudal thoracic/rostral lumbar	caudal thoracic	thoracic	hindbrain/cervical	cervical/thoracic	cervical/caudal thoracic
HB SC Sensory Excitatory	C2,C9,C25	7031	4	hindbrain/cervical/caudal thoracic	caudal thoracic	hindbrain/cervical	caudal thoracic/rostral lumbar
HB SC Sensory Inhibitory	C5,C25	6327	5	caudal thoracic/rostral lumbar	caudal thoracic/rostral lumbar	caudal thoracic/rostral lumbar	hindbrain/cervical	caudal hindbrain/cervical
HB Sensory Excitatory	C1,C2,C4	6269	6	rostral hindbrain	caudal hindbrain/cervical	hindbrain	hindbrain	caudal hindbrain/rostral cervical	rostral hindbrain
HB Sensory Inhibitory	C5	2814	4	caudal hindbrain/cervical	hindbrain	caudal hindbrain/cervical	caudal hindbrain/rostral cervical
RA Dorsal	H216-vN,H216R-vN	10503	6	dI4	dI1	dI3/dI5		dI2/dI3	dI3
RA Ventral	H216-dN,H216R-dN	9859	8	vMn	V2a/V3	sMN	vMN	sMN	sMN	V2a/V3	vMN
SC Sensory	C9,C25	3993	4	caudal hindbrain/cervical/caudal thoracic/rostral lumbar	caudal hindbrain/cervical/caudal thoracic	caudal hindbrain/cervical	hindbrain/cervical
all MN	C11,C15,C16,C17,C18,C20,C21	10818	9	caudal hindbrain, cervical, thoracic	hindbrain, cervical, thoracic	thoracic	hindbrain, cervical, thoracic	thoracic	thoracic	hindbrain, cervical, rostral thoracic	thoracic, lumbar	thoracic, lumbar
dl1	C7,C10	4210	5	cervical/thoracic	caudal thoracic	caudal thoracic	rostral thoracic	cervical/thoracic
dl2	C8	3112	6	caudal thoracic	rostral hindbrain/cervical/thoracic	rostral thoracic	caudal thoracic	rostral thoracic	thoracic
dlA3/dl3	C3,C6	4643	5	caudal thoracic	caudal hindbrain/cervica/caudal thoracic/rostral lumbar	hindbrain/cervical	caudal hindbrain/cervical/caudal thoracic	rostral hindbrain/caudal hindbrain/cervical
somatic MN	C16,C17,C21	4154	5	caudal hindbrain/cervical	caudal thoracic	rostral thoracic	caudal hindbrain/cervical/rostral thoracic	caudal thoracic/rostral lumbar
V2a/V3	C12,C14,C22	7647	7	caudal thoracic/ rostral lumbar	hindbrain	thoracic	caudal hindbrain/cervical/ thoracic	caudal hindbrain/cervical	hindbrain	rostral hindbrain
V2b	C13	1084	4	hindbrain	hindbrain	caudal hindbrain	caudal hindbrain/cervical
visceral MN	C15,C18,C20	5797	6	caudal thoracic	caudal thoracic	caudal thoracic	caudal hindbrain/cervical/rostral thoracic	caudal thoracic	caudal thoracic/rostral lumbar
