## Supplementary material for "Modular Derivation and Unbiased Single-cell Analysis of Regional Human Hindbrain And Spinal Neurons Enables Discovery of Nuanced Transcriptomic Patterns along Developmental Axes": Table S4

### Sheet: A. Antibodies
ANTIBODIES
Species	Antigen	Vendor	Catalog #	Dilution
Mouse	AP-2α	Santa Cruz	3B5	01:50:00
Goat	Brachyury	R&D	AF2085	1:200 (ICC)
Mouse	Brn3a	SCBT	sc-8429	1:50 (ICC)
Mouse	Chx10	SCBT	sc-365519	1:100 (ICC)
Rabbit	Dbx1	Sigma	HPA039802	1:100 (ICC)
Mouse	Hb9	DSHB	81.5C10-c	1:50 (ICC)
Goat	Isl1	R&D	AF1837	1:500 (ICC)
Guinea Pig	Lbx1	Gift (C. Birchmeier and T. Mueller)		1:200/*1:10,000
Mouse	Lhx1/5	DSHB	4F2-c	1:50 (ICC)
Rabbit	Lhx9	Sigma	HPA009695	1:100 (ICC)
Guinea Pig	Lmx1b	Gift (C. Birchmeier and T. Mueller)		1:200/*1:10,000
Mouse	Ncadherin	BD Biosciences	610920	1:200 (ICC)
Mouse	Nkx2.2	DSHB	74.5A5	1:20 ICC
Goat	Nkx6.1	R&D	AF5857	1:500 (ICC)
Rabbit	Olig2	Millipore	ab9610	1:200 (ICC)
Rabbit	Olig3	Sigma	HPA018303	1:100 (ICC)
Rabbit	Pax2	Biolegend	901001	1:250 (ICC)
Goat	Pax2	R&D	AF3364	1:500 (ICC)
Goat	Pax3	R&D	AF2457	1:250 (ICC)
Rabbit	Pax6	Biolegend	901301	1:200 (ICC)
Mouse	Pax7	DSHB	PAX7(concentrate)	1:20 (ICC)
Rabbit	Peripherin	Millipore	AB1530	1:1000 (ICC)
Mouse	Sox2	Millipore	MAB4423	1:200 (ICC)
Goat	Sox10	R&D	AF2864	1:100 (ICC)
Mouse	βIII-tubulin	Biolegend	801202	1:1000 (ICC)
Rabbit	βIII-tubulin	Biolegend	802001	1:1000 (ICC)
Rabbit	Tlx3	Gift (C. Birchmeier and T. Mueller)		1:200/*1:10,000

### Sheet: B. Taqman Primers
Taqman Gene Expression Assays
Dbx1 Taqman Gene Expression Assay	Cat#Hs01380082_m1
Gsh1 Taqman Gene Expression Assay	Cat#Hs00793699_g1
HoxA1 Taqman Gene Expression Assay	Cat#Hs00939046_m1
HoxA5 Taqman Gene Expression Assay	Cat#Hs00430330_m1
HoxB4 Taqman Gene Expression Assay	Cat#Hs00256884_m1
HoxC6 Taqman Gene Expression Assay	Cat#Hs00171690_m1
HoxC8 Taqman Gene Expression Assay	Cat#Hs00224073_m1
HoxC9 Taqman Gene Expression Assay	Cat#Hs00396786_m1
HoxD10 Taqman Gene Expression Assay	Cat#Hs00157974_m1
HoxD13 Taqman Gene Expression Assay	Cat#Hs00171253_m1
Lmx1a Taqman Gene Expression Assay	Cat#Hs00898455_m1
Nkx6.1 Taqman Gene Expression Assay	Cat#Hs00232355_m1
Olig2 Taqman Gene Expression Assay	Cat#Hs00300164_s1
Pax3 Taqman Gene Expression Assay	Cat#Hs00240950_m1
Pax6 Taqman Gene Expression Assay	Cat#Hs01088114_m1
Pax7 Taqman Gene Expression Assay	Cat#Hs00242962_m1
RPS18 Taqman Gene Expression Assay	Cat#Hs01375212_g1
Nkx2.2 Taqman Gene Expression Assay	Cat#Hs00159616_m1
