## Supplementary material for "Modular Derivation and Unbiased Single-cell Analysis of Regional Human Hindbrain And Spinal Neurons Enables Discovery of Nuanced Transcriptomic Patterns along Developmental Axes": Table S5

### Sheet: HOX_observation
Observed patterns of expressing specific HOX genes combination captured by HOX Louvain clustering.
Pattern	HOX louvain clusters
	k5	k6	k7	k8	k9	k10	k11	k12	k13	k14	k15	k16	k17	k18	k19	k20
HOXA4+/HOXA5-	C1	C1	C1,C2	C1		C2,C3	C1,C4	C2	C1,C2	C1,C2	C1,C2	C1,C2,C6	C2	C10	C2,C3,C4	C3,C4
HOXB4+/HOXB5-					C1			C1	C1	C1	C2	C1	C2	C1	C2	C3
HOXA5+/HOXC5-	C3,C5	C6	C7	C7,C8	C3,C8,C9	C1,C10,C9	C10,C11,C3	C11,C12,C5	C11,C12,C13,C3,C6	C10,C12,C13,C14,C3,C7	C12,C14,C15,C4,C5	C14,C15,C16,C3,C7,C9	C10,C11,C15,C16,C17	C10,C11,C16,C17,C18,C4	C10,C16,C17,C18,C19,C6,C9	C13,C17,C18,C19,C2,C5,C8
HOXC6+/HOXC8-	C4	C5		C6	C7	C8	C9	C9	C10	C11	C11	C12	C13	C14	C15	C16
HOXC8+/HOXC9-		C5		C6	C7		C9	C9	C10	C11		C12	C13	C14
HOXC9+/HOXC10-	C5	C6	C6	C7	C8	C9	C10	C11,C12	C11,C12	C12,C13	C14,C15	C14,C15	C14,C15,C16	C15,C16,C17	C16,C17,C18	C17,C18
HOXC10+/HOXD10-	C5	C6	C7	C8	C9	C10	C11	C10,C12	C12,C13	C14	C12,C13	C13,C16	C17	C15,C18	C18,C19	C19,C20
HOXD10+	C5	C6	C7	C8	C9	C10	C11	C10,C11	C13	C14	C12,C13	C13,C16	C17	C15,C18	C19	C19,C20
