## Supplementary material for "Modular Derivation and Unbiased Single-cell Analysis of Regional Human Hindbrain And Spinal Neurons Enables Discovery of Nuanced Transcriptomic Patterns along Developmental Axes": Table S6

### Sheet: A.Subclustering_K_specification
All MNs	k number	SI	DCC	Stability	SUM		Somatic MN	k number	SI	DCC	Stability	SUM		Visceral MN	k number	SI	DCC	Stability	SUM		FP cranial MN	k number	SI	DCC	Stability	SUM
	k03	0.47795	0.378953	0.999153	1.85606			k03	0.4831	0.318622	0.945223	1.74694			k03	0.4909	0.293341	0.874504	1.65874			k03	0.47635	0.246003	1	1.72235
	k04	0.4574	0.430141	0.958139	1.84568			k04	0.4752	0.36786	0.999607	1.84267			k04	0.47165	0.41169	0.819667	1.70301			k04	0.4607	0.281236	0.832526	1.57446
	k05	0.4501	0.44017	0.884753	1.77502			k05	0.47045	0.471144	0.957356	1.89895			k05	0.464	0.421566	0.880944	1.76651			k05	0.45545	0.308993	1	1.76444
	k06	0.44995	0.472407	0.793101	1.71546			k06	0.4644	0.497365	0.847649	1.80941			k06	0.459	0.427617	0.967725	1.85434			k06	0.45235	0.324433	0.834953	1.61174
	k07	0.4441	0.524883	0.83315	1.80213			k07	0.4588	0.522467	0.818156	1.79942			k07	0.4399	0.504149	0.799205	1.74325			k07	0.45055	0.368414	0.81652	1.63548
	k08	0.4417	0.56352	0.915268	1.92049			k08	0.46285	0.548054	0.814578	1.82548			k08	0.43635	0.496912	0.819105	1.75237			k08	0.4448	0.393369	0.836043	1.67421
	k09	0.43435	0.598705	0.890323	1.92338			k09	0.4588	0.575697	0.842637	1.87713			k09	0.43695	0.509894	0.788431	1.73528			k09	0.4428	0.388228	0.782405	1.61343
	k10	0.433	0.599757	0.892853	1.92561			k10	0.45485	0.58585	0.873264	1.91396			k10	0.4321	0.536383	0.786045	1.75453			k10	0.4422	0.42602	0.923309	1.79153
	k11	0.4347	0.655287	0.879686	1.96967			k11	0.45605	0.598138	0.843685	1.89787			k11	0.43315	0.57746	0.761684	1.77229			k11	0.44225	0.43273	0.85675	1.73173
	k12	0.4355	0.651293	0.873634	1.96043			k12	0.4532	0.605121	0.863183	1.9215			k12	0.43135	0.543014	0.806438	1.7808			k12	0.4424	0.436229	0.826756	1.70539
	k13	0.41875	0.686181	0.809761	1.91469			k13	0.45555	0.620959	0.868947	1.94546			k13	0.431	0.552183	0.738291	1.72147			k13	0.441	0.448666	0.777179	1.66685
	k14	0.4334	0.674608	0.796956	1.90496			k14	0.4566	0.618044	0.866186	1.94083			k14	0.4291	0.575484	0.778679	1.78326			k14	0.44115	0.46477	0.851939	1.75786
	k15	0.4183	0.692279	0.765776	1.87636			k15	0.4532	0.634527	0.895629	1.98336			k15	0.4288	0.561441	0.768554	1.7588			k15	0.43875	0.470112	0.759534	1.6684
	k16	0.4274	0.680692	0.784521	1.89261			k16	0.4576	0.63506	0.830871	1.92353			k16	0.42765	0.571927	0.774028	1.7736			k16	0.44065	0.470358	0.768558	1.67957
	k17	0.42725	0.676126	0.787701	1.89108			k17	0.45815	0.638982	0.815586	1.91272			k17	0.4263	0.572639	0.769499	1.76844			k17	0.44085	0.46901	0.75232	1.66218
	k18	0.41095	0.704278	0.838938	1.95417			k18	0.45655	0.647497	0.809035	1.91308			k18	0.42635	0.558595	0.70341	1.68836			k18	0.44	0.472468	0.733302	1.64577
	k19	0.4102	0.710002	0.764757	1.88496			k19	0.456	0.637707	0.810175	1.90388			k19	0.42515	0.587242	0.74574	1.75813			k19	0.4396	0.473514	0.760331	1.67345
	k20	0.4127	0.705103	0.856574	1.97438			k20	0.4546	0.643738	0.762986	1.86132			k20	0.4243	0.584041	0.75815	1.76649			k20	0.43955	0.477734	0.703424	1.62071
HB SC Sensory Excitatory	k number	SI	DCC	Stability	SUM		HB SC Sensory Inhibitory	k number	SI	DCC	Stability	SUM
	k03	0.47745	0.562966	1	2.04042			k03	0.47745	0.562966	1	2.04042
	k04	0.49335	0.690437	1	2.18379			k04	0.4661	0.559149	0.886375	1.91162
	k05	0.48225	0.699428	0.898541	2.08022			k05	0.4723	0.59517	0.883216	1.95069
	k06	0.48095	0.702821	0.875622	2.05939			k06	0.4656	0.591513	0.787605	1.84472
	k07	0.4816	0.684204	0.735198	1.901			k07	0.46605	0.623617	0.759262	1.84893
	k08	0.47775	0.685848	0.753239	1.91684			k08	0.4684	0.641807	0.936725	2.04693
HB Sensory Excitatory	k number	SI	DCC	Stability	SUM		HB Sensory Inhibitory	k number	SI	DCC	Stability	SUM		SC Sensory	k number	SI	DCC	Stability	SUM
	k03	0.49845	0.604247	0.837573	1.94027			k03	0.98125	0.394566	0.779086	2.1549			k03	0.46785	0.366628	0.919562	1.75404
	k04	0.4976	0.707538	1	2.20514			k04	0.98165	0.496494	1	2.47814			k04	0.4732	0.413148	0.886506	1.77285
	k05	0.4967	0.683746	0.86781	2.04826			k05	0.9802	0.495159	0.857782	2.33314			k05	0.4606	0.401066	0.752822	1.61449
	k06	0.497	0.738087	0.991786	2.22687			k06	0.9718	0.558844	0.994743	2.52539			k06	0.45585	0.409991	0.822946	1.68879
	k07	0.4965	0.752969	0.990174	2.23964			k07	0.97235	0.585439	0.787293	2.34508			k07	0.4509	0.40867	0.730796	1.59037
	k08	0.49115	0.739409	0.812141	2.0427			k08	0.9671	0.579129	0.860414	2.40664			k08	0.4467	0.40392	0.690072	1.54069
	k09	0.49575	0.725347	0.83873	2.05983			k09	0.96445	0.576229	0.871529	2.41221			k09	0.4434	0.423919	0.665525	1.53284
	k10	0.49605	0.721932	0.709327	1.92731			k10	0.96445	0.573959	0.82881	2.36722			k10	0.44765	0.454948	0.704668	1.60727
	k11	0.494	0.698274	0.74896	1.94123			k11	0.96535	0.574296	0.765033	2.30468			k11	0.44475	0.45246	0.651778	1.54899
	k13	0.49055	0.696935	0.712653	1.90014			k12	0.5	0.577871	0.724665	1.80254			k12	0.44285	0.437609	0.58926	1.46972
								k13	0.5	0.576816	0.675192	1.75201			k13	0.44065	0.451003	0.603735	1.49539
								k14	0.5	0.579874	0.678184	1.75806			k14	0.4278	0.429066	0.459787	1.31665
								k15	0.5	0.580252	0.635028	1.71528			k15	0.43415	0.451394	0.540803	1.42635
HB SC Proprio-ceptive	k number	SI	DCC	Stability	SUM		dl1	k number	SI	DCC	Stability	SUM		dl2	k number	SI	DCC	Stability	SUM		dlA3/dl3	k number	SI	DCC	Stability	SUM
	k03	0.4723	0.481304	0.998992	1.9526			k03	0.9605	0.571772	1	2.53227			k03	0.48405	0.49961	1	1.98366			k03	0.47605	0.444327	0.996896	1.91727
	k04	0.4617	0.541471	0.873727	1.8769			k04	0.9625	0.606615	0.788542	2.35766			k04	0.47025	0.55007	0.858565	1.87889			k04	0.4584	0.518376	0.893798	1.87057
	k05	0.46475	0.613872	0.96378	2.0424			k05	0.9633	0.667507	0.997766	2.62857			k05	0.47175	0.592927	0.99976	2.06444			k05	0.44655	0.559045	0.942083	1.94768
	k06	0.46515	0.644022	0.998507	2.10768			k06	0.9604	0.637918	0.885327	2.48365			k06	0.46845	0.600674	0.997965	2.06709			k06	0.4386	0.590556	0.99051	2.01967
	k07	0.46195	0.644397	0.871235	1.97758			k07	0.9436	0.632351	0.899069	2.47502			k07	0.468	0.576427	0.825406	1.86983			k07	0.43875	0.644522	0.843201	1.92647
	k08	0.4644	0.652483	0.953293	2.07018			k08	0.9447	0.62723	0.796315	2.36824			k08	0.4695	0.571616	0.781034	1.82215			k08	0.43515	0.618828	0.807927	1.86191
	k09	0.4632	0.688477	0.848474	2.00015			k09	0.9342	0.638596	0.833331	2.40613			k09	0.4683	0.603729	0.822836	1.89486			k09	0.43225	0.612678	0.806942	1.85187
	k10	0.4583	0.690284	0.918106	2.06669			k10	0.9289	0.648022	0.780716	2.35764			k10	0.4687	0.599104	0.821291	1.8891			k10	0.4356	0.625392	0.773179	1.83417
	k11	0.45285	0.66386	0.830178	1.94689			k11	0.9289	0.649654	0.774782	2.35334			k11	0.4711	0.60118	0.769164	1.84144			k11	0.43475	0.626314	0.75628	1.81734
	k13	0.44585	0.668931	0.732219	1.847			k14	0.9307	0.651284	0.803457	2.38544			k12	0.46915	0.596145	0.829768	1.89506			k12	0.4376	0.629423	0.64901	1.71603
	k14	0.4595	0.650914	0.70027	1.81068										k13	0.4701	0.599541	0.726969	1.79661			k13	0.43065	0.629846	0.698723	1.75922
															k14	0.4656	0.589152	0.707329	1.76208			k14	0.43105	0.602555	0.647464	1.68107
															k15	0.45985	0.578294	0.661607	1.69975			k15	0.4295	0.607804	0.639219	1.67652
V2a/V3	k number	SI	DCC	Stability	SUM		V2b	k number	SI	DCC	Stability	SUM		RA dorsal neurons	k number	SI	DCC	Stability	SUM		RA ventral neurons	k number	SI	DCC	Stability	SUM
	k03	0.484727	0.539341	1	2.02407			k03	0.497912	0.426556	1	1.92447			k03	0.46245	0.550324	0.695956	1.70873			k03	0.49615	0.581976	0.99996	2.07809
	k04	0.469349	0.59995	0.787092	1.85639			k04	0.498781	0.436991	0.999586	1.93536			k04	0.4393	0.625979	0.837305	1.90258			k04	0.49335	0.672644	0.999846	2.16584
	k05	0.470814	0.621953	0.848344	1.94111			k05	0.493826	0.481307	0.999389	1.97452			k05	0.44285	0.668188	0.99459	2.10563			k05	0.4911	0.66779	0.862058	2.02095
	k06	0.463336	0.682746	0.823706	1.96979			k06	0.492144	0.513111	0.997559	2.00281			k06	0.434	0.690273	0.85984	1.98411			k06	0.49045	0.710379	0.886918	2.08775
	k07	0.465847	0.709611	0.876178	2.05164			k07	0.486469	0.528984	0.962988	1.97844										k07	0.49055	0.735189	0.876183	2.10192
	k08	0.462895	0.716987	0	1.17988			k08	0.485504	0.520741	0.859366	1.86561										k08	0.4897	0.774051	0.900562	2.16431
	k09	0.470153	0.71706	0.808842	1.99606			k09	0.484111	0.551789	0.841185	1.87709										k09	0.49	0.758417	0.93599	2.18441
	k11	0.462028	0.737433	0.847347	2.04681			k10	0.486442	0.55018	0.786165	1.82279
								k11	0.483563	0.530493	0.718083	1.73214
								k12	0.482427	0.541572	0.76908	1.79308
								k13	0.480629	0.556915	0.719682	1.75723
								k14	0.479946	0.540597	0.721456	1.742
								k15	0.476312	0.549567	0.687336	1.71322

### Sheet: B.Tree_specification
Subpopulations	Best Tree
	method	metric
all MN	UPGMA	Euclidean
somatic MN	UPGMA	PCC
visceral MN	UPGMA	Euclidean
FP-cranial MN	UPGMA	PCC
HB SC Sensory Excitatory	UPGMA	Euclidean
HB SC Sensory Inhibitory	UPGMA	Euclidean
HB Sensory Excitatory	UPGMA	Euclidean
HB Sensory Inhibitory	UPGMA	Cosine
SC Sensory	UPGMA	PCC
HB SC Proprioceptive	UPGMA	Euclidean
dl1	UPGMA	Euclidean
dl2	UPGMA	PCC
dlA3/dl3	UPGMA	PCC
V2a/V3	UPGMA	Euclidean
V2b	UPGMA	PCC
RA Dorsal	UPGMA	Euclidean
RA Ventral	UPGMA	Euclidean

### Sheet: C.Arboretum_descritizing_K
Parameter selection for the optimal descritization levels of Arboretum-based DEG anslysis. Red fonts indicate the highest of the k={3,4,5} per subpopulation.
Subpopulations	penalized likelihood			BIC			AIC
	k3	k4	k5	k3	k4	k5	k3	k4	k5
All MNs	6229910	8303910	10369600	63626.5	81856.7	91649.3	64152.6	82832.7	93211.7
somatic MN	3341670	4452460	5555970	30817.2	37818.5	37434.1	31101.3	38342.6	38270.3
visceral MN	4050700	5387980	6733880	38448.3	38093.6	46239.6	38792.8	38730.4	47257
FPcranial MN	3064360	4113280	5154570	-44688	-32294.6	-27617.6	-44406	-31774.3	-26787.4
HBSCsensoryExcitatory	2796890	3727890	4655670	13273.8	16254.7	15953.6	13499.1	16669.1	16613.4
HBSCsensoryInhibitory	3464040	4613280	5756420	44788.2	54091.3	57212.5	45073.3	54617.4	58051.8
HBsensoryExcitatory	3810660	5064110	6314720	67984.3	73652.5	76372.5	68326.1	74284.4	77381.8
HBsensoryInhibitory	2505380	3334720	4161700	33510.9	38755.3	41571.2	33733.2	39164.1	42222.2
Scsensory	2683900	3581160	4475640	16469.4	24448.4	29570.8	16693.6	24860.8	30227.5
HBSCproprioceptive	5548000	7372390	9196220	97036.1	104143	110526	97501.7	105006	111907
dl1	3142380	4176040	5213920	41053.8	40757.5	44590	41335.7	41277.7	45420
dl2	3817990	5074690	6328180	66446.4	72403.9	75049.5	66788.2	73035.9	76059.1
dl3	3430310	4564750	5696960	44464	50117.8	53432.5	44748.7	50643.3	54270.8
v2a	4776700	6351830	7927600	71917.1	78528.2	85639.4	72321.9	79277.7	86837.7
v2b	2426770	3232510	4034680	26614.8	32168.1	34071.8	26836.3	32575.6	34720.6
RAdN	4191210	5594190	6989130	24327.5	38121.8	43765.1	24673.4	38761.4	44786.8
RAvN	5317040	7076830	8844000	14917.3	7031.04	6379.59	15381.5	7891.32	7756.04
